# Weak Acid Resistance A (WarA), a novel transcription factor required for regulation of weak-acid resistance and spore-spore heterogeneity in *Aspergillus niger*

**DOI:** 10.1101/788141

**Authors:** Ivey A. Geoghegan, Malcolm Stratford, Mike Bromley, David B. Archer, Simon V. Avery

## Abstract

Propionic, sorbic and benzoic acids are organic weak acids that are widely used as food preservatives, where they play a critical role in preventing microbial growth. In this study, we uncovered new mechanisms of weak acid resistance in moulds. By screening a library of 401 transcription-factor deletion strains in *Aspergillus fumigatus* for sorbic acid hypersensitivity, a previously uncharacterised transcription factor was identified, and named as WarA (Weak Acid Resistance A). The orthologous gene in the spoilage mould *Aspergillus niger* was identified and deleted. WarA was required for resistance to a range of weak acids, including sorbic, propionic and benzoic acids. A transcriptomic analysis was performed to characterise genes regulated by WarA during sorbic acid treatment in *A. niger*. Several genes were significantly upregulated in the wild type compared with a Δ*warA* mutant, including genes encoding putative weak acid detoxification enzymes and transporter proteins. Among these was An14g03570, a putative ABC-type transporter which we found to be required for weak acid resistance in *A. niger*. We also show that An14g03570 is a functional homologue of the *Saccharomyces cerevisiae* protein Pdr12p, and therefore named as PdrA. Lastly, resistance to sorbic acid was found to be highly heterogeneous within genetically-uniform populations of ungerminated *A. niger* conidia, and we demonstrate that *pdrA* is a determinant of this heteroresistance. This study has identified novel mechanisms of weak acid resistance in *A. niger* which could help to inform and improve future food spoilage prevention strategies.

**IMPORTANCE:** Weak acids are widely used as food preservatives, as they are very effective at preventing growth of most species of bacteria and fungi. However, some species of moulds can survive and grow in the concentrations of weak acid employed in food and drink products, thereby causing spoilage with resultant risks for food security and health. Current knowledge of weak acid resistance mechanisms in these fungi is limited, especially in comparison to that in yeasts. We characterised gene functions in the spoilage mould species *Aspergillus niger* which are important for survival and growth in the presence of weak acid preservatives. Such identification of weak acid resistance mechanisms in spoilage moulds will help to design new strategies to reduce food spoilage in the future.
