## Supplementary Table 2 for "Weak Acid Resistance A (WarA), a novel transcription factor required for regulation of weak-acid resistance and spore-spore heterogeneity in *Aspergillus niger*"

### Sheet: Sheet1
Number	Name	Sequence	Description
1	warA 5' flank For	CTGGCACGACAGGTTTCCCGACTGGAAAGCGTAGCGCGCAATAATCACATAG	Amplification of warA 5' region for knockout construct (YEp351 homology underlined)
2	warA 5' flank Rev	GGAAGCTATTGCGGTCTCATC	Amplification of warA 5' region for knockout construct
3	warA HPH For	AAGTACTGAGATGAGACCGCAATAGCTTCCTCGTTGACCTAGCTGATTCTGGAGTGACC	Amplification of HPH (warA5' region homology underlined)
4	HPH Rev	GCATTAATGCATTGCAGATGAG	Amplification of HPH for knockout constructs
5	warA 3' flank for	CAGATACAGCTCATCTGCAATGCATTAATGCGTGAATCCTGGATACAGTCGAG	Amplification of warA 3' region for knockout construct (HPH homology underlined)
6	warA 3' flank rev	GGAGTTTAAGTCAATACCTTCTTGAACCATTTACACACACCAGTGAACTTGACC	Amplification of warA 3' region for knockout construct (YEp351 homology underlined)
7	warA check For	ATCGATCAAGGTGCCTCTG	Amplification of warA ORF for transformant screening
8	warA check Rev	AATCCGCTATGGGTGAAGC	Amplification of warA ORF for transformant screening
9	warA 5' check For	AGACCACACTGCAGCATGTAG	warA Transformant screening (Paired with primer 10)
10	HPH Rev screening	GATTCGATGAAGCTCCATATTCTC	HPH Reverse primer for transformant screening
11	warA 3' check Rev	GAAACCATTGAGGACACAGG	warA Transformant screening (paired with primer 12)
12	HPH Forward screening	TGTGTAGAAGTACTCGCCGATAG	HPH Forward primer for transformant screening
13	pdrA 5' flank for	CTGGCACGACAGGTTTCCCGACTGGAAAGCGAGCAAGCCGAACTTCTGC	Amplification of pdrA 5' region for knockout construct (yEp351 homology underlined)
14	pdrA 5' flank Rev	AATGAGATTAAGAAGACTCGATGTG	Amplification of pdrA 5' region for knockout construct
15	pdrA HPH For	CACATCGAGTCTTCTTAATCTCATTTGTCGTTGACCTAGCTGATTCTGGAGTGACC	Amplification of HPH (pdrA 5' region homology underlined)
16	pdrA 3' flank For	CAGATACAGCTCATCTGCAATGCATTAATGCGCATTGATGAAGCTTCGGAC	Amplification of pdrA 3' region for knockout construct (HPH homology underlined)
17	pdrA 3' flank Rev	GGAGTTTAAGTCAATACCTTCTTGAACCATTCAGACTGGTCCACAGGCATC	Amplification of pdrA 3' region for knockout construct (YEp351 homology underlined)
18	pdrA check For	TGCATTATTACGCCAGCCAC	Amplification of pdrA ORF for transformant screening
19	pdrA check Rev	ACTGTCCATCCAACCCAGAG	Amplification of pdrA ORF for transformant screening
20	pdrA 5' check For	CTTGAACTTTGCTGCTGCATAC	pdrA transformant screening (paired with primer 10)
21	pdrA 3' check Rev	GCATTCTGCTTCCTTCTCTTC	pdrA transformant screening (paired with primer 12)
22	An02g09970 5' flank for	CTGGCACGACAGGTTTCCCGACTGGAAAGCTGGAGATAAGCTGGGTCATAGC	Amplification of An02g09970 5' region for knockout construct (YEp351 homology underlined)
23	An02g09970 5' flank Rev	CTCCATATCTTGAGCGGTCGTC	Amplification of An02g09970 5' region for knockout construct
24	An02g09970 HPH For	CTACTTAAACGATAGTAATCATTGCACGTCGTTGACCTAGCTGATTCTGGAGTGACC	Amplification of HPH (An02g09970 5' region homology underlined)
25	An02g09970 3' flank For	CAGATACAGCTCATCTGCAATGCATTAATGCGATAGTCACGGTCTATTGGCAC	Amplification of An02g09970 3' region for knockout construct (HPH homology underlined)
26	An02g09970 3' flank Rev	GGAGTTTAAGTCAATACCTTCTTGAACCATTCCTATCTAGACTATCAAGGCAGGTG	Amplification of An02g09970 3' region for knockout construct (YEp351 homology underlined)
27	An02g09970 check For	GTGCTCCAATGACGCTAGTG	Amplification of An02g09970 ORF for transformant screening
28	An02g09970 check Rev	TCTTAAGGAGAGTTGGCGCA	Amplification of An02g09970 ORF for transformant screening
29	An02g09970 5' check For	TGCTGCTCAATGTAGGACTTC	An02g09970 transformant screening (paired with primer 10)
30	An02g09970 3' check Rev	GTGGCACTGGTTGTAGGTTG	An02g09970 transformant screening (paired with primer 12)
31	PDR12p For	CTGGCACGACAGGTTTCCCGACTGGAAAGCTCGCAACGGAGTAAGAATGTTC	Amplification of PDR12 promoter (YEp351 homology underlined)
32	PDR12p Rev	TTTTTTATTAATAAGAACAATAACAATAAATCTGTAAACC	Amplification of PDR12 promoter
33	PDR12 reverse	GGAGTTTAAGTCAATACCTTCTTGAACCATTTTCGATAGATTCCGTACTGTTACC	Amplification of PDR12 (YEp351 homology underlined)
34	pdrA For	GGTTTACAGATTTATTGTTATTGTTCTTATTAATAAAAAAATGAATCCTCCTGAGTTTCCGGAAG	Amplification of pdrA ORF for cloning into YEp351 (YEp351 homology underlined)
35	pdrA Rev	CTACTCCGCCTTCTTCGAAG	Amplification of pdrA ORF for cloning into YEp351
36	PDR12 terminator For	CAAAGGCTTCGAAGAAGGCGGAGTAGACAAGCAAGCAAATATATTTGTATTTCG	Amplification of PDR12 terminator (pdrA homology underlined) (paired with primer 33)
37	warA complementation For	AAAACCTGCAGGGTAGCGCGCAATAATCACATAG	Amplification of warA for cloning into pAN7.1BAR (SbfI site underlined)
38	warA complementation Rev	AAAACCTGCAGGGACAAGCGATATGAGCCAAGAG	Amplification of warA for cloning into pAN7.1BAR (SbfI site underlined)
39	pdrA complementation For	AAAACCTGCAGGCTCACTTCACGTCAACTTAGC	Amplification of pdrA for cloning into pAN7.1BAR (SbfI site underlined)
40	pdrA complementation Rev	AAAACCTGCAGGCTTGGTCTAAGCAAGGATGC	Amplification of pdrA for cloning into pAN7.1BAR (SbfI site underlined)
41	pdrA qPCR For	TACGACTATCCCACAAGCGC	qRT- PCR primer for pdrA
42	pdrA qPCR Rev	ACGGACTCTTCTTTGGCTGG	qRT- PCR primer for pdrA
43	An02g09970 qPCR For	CGAGTCCTTACAGCCGATCC	qRT- PCR primer for An02g09970
44	An02g09970 qPCR Rev	CTCTCCTGTGGTGGTTTCCG	qRT- PCR primer for An02g09970
45	An18g03550qPCR For	TCGGGTACAGGTTGTCTTGC	qRT- PCR primer for An18g03550
46	An18g03550qPCR Rev	CCCAACCGTTGCAGCTAAAG	qRT- PCR primer for An18g03550
47	An12g09130 qPCR For	TTGTCTCCGAGGCCAACAAG	qRT- PCR primer for An12g09130
48	An12g09130qPCR Rev	CCAGCAGTAACCCAGGATCG	qRT- PCR primer for An12g09130
49	An12g02790qPCR For	ATACCCCGGAGTTTGCAGAC	qRT- PCR primer for An12g02970
50	An12g02790qPCR Rev	ATGCCTTCAACGACCTGACC	qRT- PCR primer for An12g02970
